# Language impairment with a microduplication in 1q42.3q43

**DOI:** 10.1101/2020.05.26.117903

**Authors:** Antonio Benítez-Burraco, Maite Fernández-Urquiza, Mª Salud Jiménez-Romero

**Author notes:** Corresponding author: Antonio Benítez-Burraco, Área de Lingüística General. Departamento de Lengua Española, Lingüística y Teoría de la Literatura. Facultad de Filología. Universidad de Sevilla. C/ Palos de la Frontera s/n. 41007-Sevilla (España).

## Abstract

Deletions and duplications of the distal region of the long arm of chromosome 1 are associated with brain abnormalities and developmental delay. Because duplications are less frequent than deletions, no detailed account of the cognitive profile of the affected people is available, particularly, regarding their language (dis)abilities. In this paper we report on the cognitive and language features of a girl with one of the smallest interstitial duplications ever described in this region, affecting to 1q42.3q43 (arr[hg19] 1q42.3q43(235,963,632-236,972,276)x3). Standardized tests as well as the analysis of her language use in natural settings suggest that the proband’s speech is severely impaired, exhibiting dysarthric-like features, with speech problems also resulting from a phonological deficit boiling down to a verbal auditory memory deficit. Lexical and grammatical knowledge are also impaired, impacting negatively on both expressive and receptive abilities, seemingly as a consequence of the phonological deficit. Still, her pragmatic abilities seem to be significantly spared, granting her a good command on the principles governing conversational exchanges. In silico analyses (literature mining, network analysis) and in vitro analyses (microarray) point to several genes as potential candidates for the observed deficits in the language domain. These include one gene within the duplicated region (*LYST*), one predicted functional partner (*CMIP*), and three genes outside the 1q42.3q43 region, which are all highly expressed in the cerebellum: *DDIT4* and *SLC29A1*, found strongly downregulated in the proband compared to their healthy parents, and *CNTNAP3*, found strongly upregulated.
