## Supplemental file 3 for "Language impairment with a microduplication in 1q42.3q43"

### Sheet: Hoja1
Candidates genes for language disorders (DD and SLI)										Candidate genes for language evolution (including candidates for language dysfunction in broader cognitive disorders, particularly, ASD and SZ)
ABCC13					ABL1
ARL17A					AKT1
ARL17B					ANAPC10
ASIC2					APOE
ATP2C2					ARHGAP32
AUTS2					ARHGEF6
C2ORF3					ARX
CDC2L1					ASCL1
CDC2L2					ASPM
CEP63					AUTS2
CMIP					BAZ2A
CNTNAP2					BGLAP
CNTNAP5					BMP2
COL4A2					BMP7
CYP19A1					CBL
DAZAP1					CDC42
DCDC2					CDC42BPB
DCDC5					CDC42EP4
DIP2A					CDH1
DOCK4					CDKN1A
DYX1C1					CEBPB
ERC1					CEP192
FGF18					CITED2
FOXP1					CKAP5
FOXP2					CLOCK
GABARAP					CNTNAP2
GRIN2A					CREBBP
GRIN2B					CTIP2
KANSL1					CTNNB1
KIAA0319					DCC
LOC728661					DIP2A
LRRC37A					DISC1
MRPL19					DISP1
NEGR1					DLL1
NFXL1					DLX1
NOP9					DLX2
NSF					DLX5
NSFP1					DLX6
PCDH11X					DUSP1
PCNT					DYRK1A
PRMT2					DYX1C1
RCAN3					EGFR
ROBO1					EGR1
ROBO2					ELAVL2
S100B					ELP4
SEMA6D					EMX2
SETBP1					EP300
SRPX2					ERBB4
TM4SF20					ETV4
ZNF385D					EXOC6B
					FEZF2
					FGF7
					FGF8
					FGFR1
					FLNA
					FMR1
					FOXA1
					FOXA2
					FOXG1
					FOXO1
					FOXP1
					FOXP2
					FRP
					GAD1
					GADD45G
					GBX2
					GLI3
					GTF2I
					GTF3C3
					HES1
					HOXA2
					HRAS
					ITGB4
					KATNA1
					KDM5B
					LHX2
					MAPK1
					MAPK14
					MECP2
					MEF2A
					MET
					NCAM1
					NCOA6
					NFASC
					NKX2-1
					NODAL
					NOTCH1
					NOVA1
					NR1H2
					NRG1
					NRG3
					NTN1
					OTX2
					PAK5
					PAK6
					PARP1
					PAX3
					PAX6
					PCDH11
					PCM1
					PCNT
					PDX1
					PIN1
					PITPNA
					PLAUR
					POU3F2
					PQBP1
					PTEN
					PTPRB
					PVALB
					RELN
					ROBO1
					ROBO2
					RUNX1
					RUNX2
					RUNX3
					SATB2
					SFRP2
					SHH
					SIRT1
					SIX3
					SLIT1
					SLIT2
					SLITRK3
					SMAD9
					SMURF1
					SOLH
					SOX10
					SOX2
					SOX3
					SOX9B
					SPAG5
					SPC7
					SPP1
					SRGAP2
					SRGAP3
					SRPX2
					TBR1
					TGF
					TLE2
					TLE3
					TP53
					TSC1
					USF1
					USH2A
					VCAM1
					VCAN
					VDR
					WNT5A
					YAP1
					ZBTB20
					ZFHX1B
